# Temporal Metabolic Characteristics and Transcriptomic Landscape of Islets and Liver Reveal Dynamic Pathophysiology and Interorgan Crosstalk in High-fat Diet-induced Diabetes

**DOI:** 10.1101/2020.08.21.195453

**Authors:** Rui Gao, Qi Fu, He-Min Jiang, Min Shen, Rui-Ling Zhao, Yu Qian, Yun-Qiang He, Kuan-Feng Xu, Xin-Yu Xu, Heng Chen, Quan Zhang, Tao Yang

**Affiliations:** Department of Endocrinology and Metabolism, The First Affiliated Hospital of Nanjing Medical University, Nanjing, Jiangsu, 210029, China; Oxford Centre for Diabetes, Endocrinology and Metabolism, University of Oxford, Churchill Hospital, Oxford, OX37LE, UK

**Keywords:** High-fat diet-induced diabetes, Temporal transcriptomic analyses, Inter-tissue crosstalk, Islet dysfunction, Insulin resistance

## Abstract

**Objective:** Hyperinsulinemia and insulin resistance are co-existing characteristics of type 2 diabetes, whereas the molecular mechanism underlying this deleterious cycle remains elusive. The temporal transcriptomic landscape of core organs responsible for insulin secretion (islets) and insulin action (liver) could provide new insights.

**Methods:** The longitudinal profiling of glucose metabolism, insulin sensitivity, islet architecture and secretion were conducted in C57BL/6N mice fed a high-fat diet (HFD) or chow diet for 24 weeks. RNA-sequencing of islets and liver were performed once every 4 weeks. Weighted gene co-expression network analysis and Ingenuity Pathway Analysis were applied to construct networks and evaluate co-ordinated molecular interactions between islets and liver.

**Results:** Mice exhibited progressively deteriorated glucose homeostasis with hyperinsulinemia but impaired first-phase insulin secretion after 4 weeks on HFD. Insulin, glucagon and somatostatin secretion in response to glucose with or without palmitate gradually deteriorated from dysregulation to failure. Systemic insulin resistance developed over 24 weeks with variable time course in tissue-specific insulin action. Our transcriptomic datasets outlined the impact of HFD on dynamics of islet and liver molecular network at different stages. Correlation analyses revealed that both organs jointly programmed β-cell compensatory adaption via cell proliferation at early phase and irreversible islet dysfunction by inappropriate immune response at later stage. Alternations of T cell subpopulations validated the participation of adaptive immune response through priming and amplification phases in diabetic progression.

**Conclusion:** Our data provide a comprehensive landscape of crosstalk between islets and liver in diet-induced diabetes, elucidating the development of islet dysfunction and insulin resistance.

**Highlights:**

1. Diet-induced diabetes is featured by transition from islet dysfunction to failure
2. Insulin resistance develops with variable time course in different tissues
3. Dynamics of islet and liver molecular network interplay at different stages
4. Cell proliferation and improper immune reaction mediated interorgan crosstalk
5. Adaptive immune response participated via priming and amplification phases
