## Supplemental Table 1 for "Temporal Metabolic Characteristics and Transcriptomic Landscape of Islets and Liver Reveal Dynamic Pathophysiology and Interorgan Crosstalk in High-fat Diet-induced Diabetes"

### Sheet: Sequencing reads per sample
Supplemental Table 1: Summary results of sequencing reads per sample.
Sample	Treatment	Time point	Tissue	Total Raw Reads (M)	Total Clean Reads (M)	Total Clean Bases(Gb)	Clean Reads Q20(%)	Clean Reads Q30(%)	Clean Reads Ratio(%)	Gene alignment		Genome alignment
										Total Mapping(%)	Uniquely Mapping(%)	Total Mapping(%)	Uniquely Mapping(%)
CD101_islet	Chow diet	4 weeks	Islets	64.49	61.84	6.18	98	90.65	95.89	95	65.4	87.58	77.89
CD101_liver	Chow diet	4 weeks	Liver	66.86	61.43	6.14	97.27	89.81	91.88	91.28	64.99	80.77	60.73
CD103_islet	Chow diet	4 weeks	Islets	64.51	61.7	6.17	98.03	90.77	95.63	94.22	67.37	84.97	75.15
CD103_liver	Chow diet	4 weeks	Liver	66.86	61.39	6.14	97.27	89.75	91.83	90.55	63.34	83.34	59.39
CD104_islet	Chow diet	4 weeks	Islets	64.47	61.34	6.13	98.12	90.94	95.15	94.46	69.74	84.53	75.04
CD104_liver	Chow diet	4 weeks	Liver	66.85	61.12	6.11	97.25	89.78	91.44	90.38	63.87	83.17	60.74
CD106_islet	Chow diet	4 weeks	Islets	64.52	60.94	6.09	97.88	90.45	94.44	94.17	66.64	83.87	73.26
CD106_liver	Chow diet	4 weeks	Liver	66.87	61.3	6.13	97.15	89.39	91.66	90.46	62.74	79.3	56.82
CD203_islet	Chow diet	8 weeks	Islets	76.88	72.76	7.28	97.5	89.34	94.64	94.67	72.81	79.34	70.58
CD203_liver	Chow diet	8 weeks	Liver	65.6	62.96	6.3	97.88	90.7	95.98	94.73	66.77	80.19	61.1
CD205_islet	Chow diet	8 weeks	Islets	71.9	68.2	6.82	97.61	89.72	94.85	94.72	70.22	80.84	71.76
CD205_liver	Chow diet	8 weeks	Liver	63.31	60.87	6.09	97.74	90.26	96.15	94.75	65.49	80.72	59.52
CD207_islet	Chow diet	8 weeks	Islets	69.07	65.33	6.53	97.51	88.96	94.58	94.62	72.02	76.59	67.62
CD207_liver	Chow diet	8 weeks	Liver	65.49	62.6	6.26	97.7	90.16	95.59	94.41	65.65	79.8	59.18
CD208_islet	Chow diet	8 weeks	Islets	73.53	70.74	7.07	97.62	89.31	96.21	95.55	73.12	79.73	70.67
CD208_liver	Chow diet	8 weeks	Liver	63.63	61.04	6.1	97.78	89.93	95.92	94.3	65.6	80.19	55.22
CD304_islet	Chow diet	12 weeks	Islets	69.73	67.12	6.71	98.05	90.86	96.26	96	64.16	89.96	72.52
CD304_liver	Chow diet	12 weeks	Liver	72.22	69.46	6.95	98.04	90.88	96.19	95.42	69.43	82.54	62.41
CD306_islet	Chow diet	12 weeks	Islets	69.73	67.06	6.71	97.93	90.46	96.18	95.87	68.48	88.63	75.5
CD306_liver	Chow diet	12 weeks	Liver	69.71	67.16	6.72	98.16	91.36	96.33	94.26	68.22	81.9	61.15
CD307_islet	Chow diet	12 weeks	Islets	72.2	69.58	6.96	97.91	90.44	96.36	95.77	68.52	87.71	75.24
CD307_liver	Chow diet	12 weeks	Liver	67.77	64.81	6.48	97.94	90.6	95.64	94.8	66.86	83.73	60.29
CD308_islet	Chow diet	12 weeks	Islets	72.22	69.64	6.96	97.97	90.65	96.43	95.75	70.45	88.41	74.19
CD308_liver	Chow diet	12 weeks	Liver	74.23	71.02	7.1	97.82	90.18	95.68	95.34	68.36	83.82	62.25
CD401_islet	Chow diet	16 weeks	Islets	70.74	66.96	6.7	97.56	89.94	94.66	95.92	68.04	79.56	68.25
CD401_liver	Chow diet	16 weeks	Liver	70.86	67.24	6.72	97.58	89.97	94.9	95.63	68.86	79.51	61.77
CD403_islet	Chow diet	16 weeks	Islets	73.85	69.81	6.98	97.45	89.48	94.53	96.14	67.05	80.35	68.91
CD403_liver	Chow diet	16 weeks	Liver	73.71	69.59	6.96	97.48	89.56	94.42	95.42	67.94	80.18	60.68
CD405_islet	Chow diet	16 weeks	Islets	73.59	69.52	6.95	97.48	89.58	94.46	96.27	69.53	80.71	71.13
CD405_liver	Chow diet	16 weeks	Liver	71.23	67.16	6.72	97.56	89.87	94.29	95.25	66.93	79.72	58.63
CD407_islet	Chow diet	16 weeks	Islets	72.9	69.02	6.9	97.55	89.77	94.69	95.81	68.58	80.02	69.77
CD407_liver	Chow diet	16 weeks	Liver	71.46	67.73	6.77	97.61	90.01	94.78	95.2	66.68	81.67	59.65
CD501_islet	Chow diet	20 weeks	Islets	75.48	70.86	7.09	97.4	88.79	93.87	94.3	70.91	79.15	70.64
CD501_liver	Chow diet	20 weeks	Liver	72.43	68.98	6.9	97.78	90.07	95.24	94.54	66.39	82.89	62.94
CD502_islet	Chow diet	20 weeks	Islets	75.43	71.2	7.12	97.54	89.16	94.4	94.62	71.82	79.45	70.35
CD502_liver	Chow diet	20 weeks	Liver	70.38	66.99	6.7	97.67	89.81	95.18	94.58	67.74	82.22	65.16
CD505_islet	Chow diet	20 weeks	Islets	72.84	68.01	6.8	97.25	88.34	93.37	94.18	72.43	80.42	71.68
CD505_liver	Chow diet	20 weeks	Liver	72.48	69.07	6.91	97.75	90.05	95.29	94.24	65.26	82.28	60.34
CD507_islet	Chow diet	20 weeks	Islets	74.06	70.09	7.01	97.52	89.45	94.64	95.26	68.33	80.71	71.67
CD507_liver	Chow diet	20 weeks	Liver	72.42	69.06	6.91	97.84	90.37	95.36	94.44	66.28	83.66	63.58
CD601_islet	Chow diet	24 weeks	Islets	75.05	68.15	6.81	97.12	88.78	90.8	94.91	66.44	79.36	70.24
CD601_liver	Chow diet	24 weeks	Liver	75.25	68.23	6.82	97.03	88.53	90.66	94.89	66.5	83.03	65.1
CD605_islet	Chow diet	24 weeks	Islets	81.72	77.26	7.73	97.62	89.57	94.55	94.18	68.64	80.34	70.14
CD605_liver	Chow diet	24 weeks	Liver	81.38	77.44	7.74	97.65	89.52	95.16	94.33	69.59	83.06	63.84
CD606_islet	Chow diet	24 weeks	Islets	72.36	65.6	6.56	97.19	89	90.67	94.41	66.99	80.42	70.63
CD606_liver	Chow diet	24 weeks	Liver	76.65	72.55	7.25	97.39	88.69	94.65	94.49	70.28	83.17	64.3
CD608_islet	Chow diet	24 weeks	Islets	72.21	65.72	6.57	97.21	89.12	91	94.78	62.78	80.71	68.16
CD608_liver	Chow diet	24 weeks	Liver	80.11	76.02	7.6	97.47	88.95	94.89	95.06	71.65	82.58	65.54
HFD112_islet	High-fat diet	4 weeks	Islets	64.47	61.75	6.18	98.23	91.17	95.78	94.71	67.02	87.46	77.87
HFD112_liver	High-fat diet	4 weeks	Liver	66.88	60.97	6.1	97.07	89.32	91.15	90.26	62.73	82.41	60.01
HFD113_islet	High-fat diet	4 weeks	Islets	64.48	61.59	6.16	98.09	90.77	95.52	94.53	67.58	84.11	74.94
HFD113_liver	High-fat diet	4 weeks	Liver	66.8	62.17	6.22	97.48	90.16	93.07	91.53	64.88	80.7	58.5
HFD114_islet	High-fat diet	4 weeks	Islets	66.86	61.58	6.16	97.33	89.95	92.1	91.12	64.08	83.88	74.68
HFD114_liver	High-fat diet	4 weeks	Liver	66.83	61.47	6.15	97.25	89.58	91.98	90.83	64.94	80.02	59.7
HFD118_islet	High-fat diet	4 weeks	Islets	66.81	62.5	6.25	97.36	89.51	93.54	93.2	64.87	84.33	74.79
HFD118_liver	High-fat diet	4 weeks	Liver	66.85	61.29	6.13	97.3	89.84	91.69	90.3	62.33	81.76	57.51
HFD211_islet	High-fat diet	8 weeks	Islets	65.5	62.08	6.21	97.63	89.83	94.78	94.73	70.18	80.5	72.3
HFD211_liver	High-fat diet	8 weeks	Liver	66.12	62.84	6.28	97.51	89.1	95.04	94.96	70.45	78.79	62.96
HFD212_islet	High-fat diet	8 weeks	Islets	65.65	62.25	6.22	97.55	89.58	94.82	94.74	67.38	81.84	72.64
HFD212_liver	High-fat diet	8 weeks	Liver	66.23	62.66	6.27	97.48	89.06	94.61	94.94	70.97	80.05	64.69
HFD213_islet	High-fat diet	8 weeks	Islets	65.73	62.51	6.25	97.53	89.62	95.11	94.65	67.36	81.09	71.96
HFD213_liver	High-fat diet	8 weeks	Liver	66.15	63.02	6.3	97.78	90.03	95.27	95.05	70.78	78.3	63
HFD217_islet	High-fat diet	8 weeks	Islets	65.7	62.07	6.21	97.55	89.65	94.47	94.74	69.48	78.48	68.57
HFD217_liver	High-fat diet	8 weeks	Liver	71	66.93	6.69	96.92	88.07	94.26	94.49	66.19	81.09	59.74
HFD313_islet	High-fat diet	12 weeks	Islets	77.2	74.12	7.41	97.95	90.54	96.02	95.18	66.25	88.38	77.95
HFD313_liver	High-fat diet	12 weeks	Liver	71.72	68.94	6.89	97.95	90.6	96.13	95.81	71.53	81.51	65.64
HFD315_islet	High-fat diet	12 weeks	Islets	69.73	66.98	6.7	98.03	90.87	96.06	95.18	65.77	88.52	76.98
HFD315_liver	High-fat diet	12 weeks	Liver	74.22	71.34	7.13	97.96	90.6	96.11	95.53	70.95	82.05	64.81
HFD316_islet	High-fat diet	12 weeks	Islets	74.71	71.4	7.14	97.93	90.47	95.57	95.32	72.67	88.52	78.92
HFD316_liver	High-fat diet	12 weeks	Liver	71.74	69.04	6.9	97.88	90.31	96.24	95.33	68.25	82.79	60.85
HFD318_islet	High-fat diet	12 weeks	Islets	74.71	71.84	7.18	98.02	90.77	96.16	95.37	72.85	88.17	77.9
HFD318_liver	High-fat diet	12 weeks	Liver	74.27	71.42	7.14	97.84	90.2	96.15	95.9	70.97	81.83	65.17
HFD411_islet	High-fat diet	16 weeks	Islets	72.43	68.49	6.85	97.5	89.69	94.56	96.09	67.23	81.28	72.87
HFD411_liver	High-fat diet	16 weeks	Liver	73.62	69.47	6.95	97.5	89.67	94.36	94.8	66.04	80.07	58.46
HFD414_islet	High-fat diet	16 weeks	Islets	73.74	69.12	6.91	97.37	89.2	93.73	95.73	65.49	80.56	72.94
HFD414_liver	High-fat diet	16 weeks	Liver	71	67.44	6.74	97.63	90.12	94.98	95.72	68.86	79.09	62.83
HFD416_islet	High-fat diet	16 weeks	Islets	73.6	69.01	6.9	97.38	89.27	93.76	95.69	65.63	80.82	72.44
HFD416_liver	High-fat diet	16 weeks	Liver	69.31	66.2	6.62	97.22	88.78	95.52	95.57	67.32	80.26	62.45
HFD418_islet	High-fat diet	16 weeks	Islets	70.76	66.65	6.66	97.45	89.57	94.19	95.65	65.04	81.88	73.61
HFD418_liver	High-fat diet	16 weeks	Liver	74.19	71	7.1	97.38	89.41	95.7	95.27	68.13	78.43	62.44
HFD511_islet	High-fat diet	20 weeks	Islets	75.58	69.45	6.94	97.33	88.56	91.89	94.63	69.47	81.61	72.32
HFD511_liver	High-fat diet	20 weeks	Liver	74.78	71.24	7.12	97.82	90.3	95.27	94.91	69.11	81.92	67.47
HFD516_islet	High-fat diet	20 weeks	Islets	74.01	69.68	6.97	97.54	89.46	94.15	95.31	69.72	82.2	73.2
HFD516_liver	High-fat diet	20 weeks	Liver	70.15	66.77	6.68	97.84	90.28	95.17	94.15	66.68	82.13	62.21
HFD517_islet	High-fat diet	20 weeks	Islets	69.1	65.33	6.53	97.42	89.03	94.55	95.1	67.97	82.88	73.19
HFD517_liver	High-fat diet	20 weeks	Liver	72.54	68.74	6.87	97.72	89.99	94.76	94.31	68.25	83.51	66.55
HFD518_islet	High-fat diet	20 weeks	Islets	74.97	68.19	6.82	96.85	88.27	90.95	92.56	66.21	82.13	72.12
HFD518_liver	High-fat diet	20 weeks	Liver	72.38	68.97	6.9	97.92	90.66	95.29	94.29	65.71	83.76	63.88
HFD611_islet	High-fat diet	24 weeks	Islets	72.18	65.61	6.56	97.19	89.06	90.9	94.68	65.66	81.86	72.09
HFD611_liver	High-fat diet	24 weeks	Liver	77.77	73.84	7.38	97.5	89.07	94.94	94.01	68.55	83.15	61.12
HFD614_islet	High-fat diet	24 weeks	Islets	72.76	64.67	6.47	96.7	87.5	88.89	95	64.99	81.22	72.82
HFD614_liver	High-fat diet	24 weeks	Liver	77.43	73.39	7.34	97.53	89.19	94.78	94.54	71.34	82.59	66.19
HFD616_islet	High-fat diet	24 weeks	Islets	77.65	73.09	7.31	97.41	88.75	94.14	94.86	72.76	79.78	71.35
HFD616_liver	High-fat diet	24 weeks	Liver	73	69.06	6.91	97.34	88.5	94.61	94.16	71.07	82.44	64.81
HFD617_islet	High-fat diet	24 weeks	Islets	74.86	67.65	6.76	97.06	88.62	90.37	94.78	67.85	80.87	72.4
HFD617_liver	High-fat diet	24 weeks	Liver	75.51	71.36	7.14	97.35	88.59	94.51	94.96	71.55	85.77	66.71
