## Supplemental Table 2 for "Temporal Metabolic Characteristics and Transcriptomic Landscape of Islets and Liver Reveal Dynamic Pathophysiology and Interorgan Crosstalk in High-fat Diet-induced Diabetes"

### Sheet: Primer sequences
Supplemental Table 2: Primer sequences of quantitative RT-PCR for validation.
Sample	Gene	5' Forward 3'	5' Reverse 3'
Islets	Ass1	GGTGCAGGTGTCTGTCTTCA	TCTGAAGGCGATGGTACTCC
Islets	Cdc20	TGGATCAAGGAGGGCAACTA	GCCCACATACTTCCTGGCTA
Islets	Cxcr4	GTGACTTCGAGAGCATCGTG	GTGGAGACGGAAGAGTGTCC
Islets	Efnb3	TGCCCTCACTACGAGAAGGT	TATAGCCAGGAGGAGCCAAA
Islets	Gfra3	CACCAAGCTACCTGTCTGGA	GAGGTCCGAGTCTGGTTTGA
Islets	Gucy2c	CGGATTGCCAGTTCCTGTAT	GCGCTAACGATCATGTCTGA
Islets	Me3	GGGAAGAAGCCACCTAAACC	GCTCAGGGCAAAGACGATAG
Islets	Ndst4	AGGGCACGAGAATGAATGTC	CTCAGCAGAAGGTCGTCACC
Islets	Prss23	TGACATCGGCATGGATTATG	CACAGAAGCGGTACACCAAA
Islets	Sst	GAGCCCAACCAGACAGAGAA	GAAGTTCTTGCAGCCAGCTT
Liver	Anxa2	TCATCTGCTCACGAACCAAC	ATCCTGGTCAATCAGCTCGT
Liver	Anxa5	CAGAGGATGTTGGTGGTCCT	TGTCCCAAAGATGGTGATGA
Liver	Ces2a	CCTGCAAGCACAGTTCAGAG	CCCACAAATAGGAGCCAAAG
Liver	Cfd	TGCACAGCTCCGTGTACTTC	CACCTGCACAGAGTCGTCAT
Liver	Cidec	GGACTTTATTGGCTGCCTGA	ATGTAGCTGGAGGTGCCAAG
Liver	Cyp2c54	CACTGTGGTGTTGCATGGAT	TCCTCTTGAACACGGTCCTC
Liver	Lgals1	CCAGCCTGTAGCCCTCAATA	CTCTCTGTGCTGGGCTCTCT
Liver	Mogat1	GCTGGCCTGTGTGGAAGTAT	AACAACGGGAAACAGAACCA
Liver	Tm7sf2	GCCTGGAACTGAAGGACAAG	GCTACCAAAGCCTTCGCATA
Liver	Ubd	ATGGCGGTTAATGACCTTTG	GCTTCACCACCTTCAGGGTA
