## Supplemental Table 3 for "Temporal Metabolic Characteristics and Transcriptomic Landscape of Islets and Liver Reveal Dynamic Pathophysiology and Interorgan Crosstalk in High-fat Diet-induced Diabetes"

### Sheet: All modules composition
Supplemental Table 3: List of islet and liver modules.
Information about number of genes inside each module, the most representative KEGG terms and if it is correlated to insulin secretion traits.
Abbreviation: KEGG, Kyoto Encyclopedia Genes and Genome.
Tissue	Module name	Number of genes	Top 1 KEGG term	Top 2 KEGG term	Top 3 KEGG term	Trait-correlated module
Islets	MEblack	397	Ras signaling pathway	Mucin type O-glycan biosynthesis	Glycosphingolipid biosynthesis - lacto and neolacto series	Yes
Islets	MEblue	1799	Ribosome	Human papillomavirus infection	Insulin signaling pathway	No
Islets	MEbrown	820	Metabolic pathways	Huntington disease	Oxidative phosphorylation	No
Islets	MEcyan	323	ABC transporters	AGE-RAGE signaling pathway in diabetic complications	Cocaine addiction	No
Islets	MEdarkgreen	198	Synaptic vesicle cycle	Ubiquitin mediated proteolysis	Phospholipase D signaling pathway	No
Islets	MEdarkgrey	186	Ribosome	Parkinson disease	Oxidative phosphorylation	Yes
Islets	MEdarkmagenta	102	Purine metabolism	Sphingolipid metabolism	Salivary secretion	Yes
Islets	MEdarkolivegreen	107	Protein processing in endoplasmic reticulum	Protein export	Amino sugar and nucleotide sugar metabolism	No
Islets	MEdarkorange	177	Lysine degradation	Hedgehog signaling pathway - fly	Gastric cancer	No
Islets	MEdarkred	207	Insulin secretion	HIF-1 signaling pathway	Aldosterone-regulated sodium reabsorption	No
Islets	MEdarkturquoise	195	Protein processing in endoplasmic reticulum	Protein export	N-Glycan biosynthesis	No
Islets	MEgreen	508	MAPK signaling pathway	Progesterone-mediated oocyte maturation	Fc epsilon RI signaling pathway	Yes
Islets	MEgreenyellow	366	mRNA surveillance pathway	Phosphonate and phosphinate metabolism	IL-17 signaling pathway	Yes
Islets	MEgrey60	252	Axon guidance	Cholinergic synapse	Insulin secretion	No
Islets	MElightcyan	298	Axon guidance	Cushing syndrome	Neuroactive ligand-receptor interaction	No
Islets	MElightcyan1	26	Parkinson disease	Amphetamine addiction	Human T-cell leukemia virus 1 infection	Yes
Islets	MElightgreen	240	Pancreatic secretion	Starch and sucrose metabolism	Carbohydrate digestion and absorption	No
Islets	MElightsteelblue1	27	Aminoacyl-tRNA biosynthesis	Biosynthesis of amino acids	Glycine, serine and threonine metabolism	No
Islets	MElightyellow	237	Insulin secretion	Type II diabetes mellitus	FoxO signaling pathway	No
Islets	MEmagenta	377	Phototransduction	Fanconi anemia pathway	Protein digestion and absorption	Yes
Islets	MEmediumpurple3	30	Hypertrophic cardiomyopathy (HCM)	Dilated cardiomyopathy (DCM)	Cardiac muscle contraction	No
Islets	MEmidnightblue	309	Carbon metabolism	Metabolic pathways	Oxidative phosphorylation	No
Islets	MEorange	179	Inflammatory bowel disease (IBD)	Osteoclast differentiation	Toxoplasmosis	No
Islets	MEorangered4	37	Hippo signaling pathway - multiple species	Hippo signaling pathway - fly	Thyroid hormone signaling pathway	No
Islets	MEpaleturquoise	129	ECM-receptor interaction	Malaria	Proteoglycans in cancer	No
Islets	MEpink	393	Spliceosome	Insulin signaling pathway	Toxoplasmosis	No
Islets	MEplum1	41	Steroid biosynthesis	Terpenoid backbone biosynthesis	Metabolic pathways	No
Islets	MEpurple	367	Hematopoietic cell lineage	Th17 cell differentiation	Primary immunodeficiency	No
Islets	MEred	447	Neuroactive ligand-receptor interaction	cAMP signaling pathway	Gastric acid secretion	No
Islets	MEroyalblue	208	Drug metabolism - other enzymes	Drug metabolism - cytochrome P450	Metabolic pathways	No
Islets	MEsaddlebrown	146	Gastric cancer	Neurotrophin signaling pathway	Glioma	No
Islets	MEsalmon	324	DNA replication	Cell cycle	Fanconi anemia pathway	Yes
Islets	MEsienna3	94	Cellular senescence	Toxoplasmosis	Pathways in cancer	No
Islets	MEskyblue	147	ECM-receptor interaction	Focal adhesion	AGE-RAGE signaling pathway in diabetic complications	No
Islets	MEskyblue3	50	Complement and coagulation cascades	Arachidonic acid metabolism	Cholesterol metabolism	No
Islets	MEsteelblue	139	Osteoclast differentiation	Staphylococcus aureus infection	Leishmaniasis	No
Islets	MEtan	363	Lysosome	Metabolic pathways	Other glycan degradation	No
Islets	MEturquoise	3436	Ubiquitin mediated proteolysis	Protein processing in endoplasmic reticulum	Spliceosome	No
Islets	MEviolet	118	Purine metabolism	Ribosome	Aminoacyl-tRNA biosynthesis	No
Islets	MEwhite	172	Protein processing in endoplasmic reticulum	N-Glycan biosynthesis	Metabolic pathways	No
Islets	MEyellow	536	Small cell lung cancer	Viral carcinogenesis	Non-small cell lung cancer	No
Islets	MEyellowgreen	56	Signaling pathways regulating pluripotency of stem cells	EGFR tyrosine kinase inhibitor resistance	Drug metabolism - other enzymes	No
Liver	MEantiquewhite4	32	Steroid biosynthesis	Terpenoid backbone biosynthesis	Metabolic pathways	No
Liver	MEbisque4	52	Mismatch repair	Prion diseases	Biotin metabolism	Yes
Liver	MEblack	173	Longevity regulating pathway	Chronic myeloid leukemia	Fc gamma R-mediated phagocytosis	No
Liver	MEblue	309	Osteoclast differentiation	Fc gamma R-mediated phagocytosis	Fc epsilon RI signaling pathway	Yes
Liver	MEbrown	256	Osteoclast differentiation	Fc gamma R-mediated phagocytosis	Fc epsilon RI signaling pathway	Yes
Liver	MEbrown4	52	ECM-receptor interaction	Small cell lung cancer	Rap1 signaling pathway	No
Liver	MEcoral1	35	Alzheimer disease	Longevity regulating pathway - worm	Thermogenesis	No
Liver	MEcoral2	32	Protein processing in endoplasmic reticulum	N-Glycan biosynthesis	Vibrio cholerae infection	No
Liver	MEcyan	121	Protein processing in endoplasmic reticulum	N-Glycan biosynthesis	Vibrio cholerae infection	No
Liver	MEdarkgreen	84	DNA replication	Endocytosis	Selenocompound metabolism	No
Liver	MEdarkgrey	83	Ubiquitin mediated proteolysis	Lysine degradation	Endocytosis	Yes
Liver	MEdarkmagenta	68	Cellular senescence	Hippo signaling pathway	Oocyte meiosis	Yes
Liver	MEdarkolivegreen	69	Progesterone-mediated oocyte maturation	Protein processing in endoplasmic reticulum	Regulation of lipolysis in adipocytes	No
Liver	MEdarkorange	81	Valine, leucine and isoleucine degradation	Propanoate metabolism	Metabolic pathways	No
Liver	MEdarkorange2	54	Parkinson disease	Oxidative phosphorylation	Huntington disease	No
Liver	MEdarkred	86	Metabolic pathways	Drug metabolism - other enzymes	Glutathione metabolism	No
Liver	MEdarkseagreen4	35	B cell receptor signaling pathway	Central carbon metabolism in cancer	MicroRNAs in cancer	Yes
Liver	MEdarkslateblue	51	Protein processing in endoplasmic reticulum	Focal adhesion	Relaxin signaling pathway	No
Liver	MEdarkturquoise	83	Autophagy - other	Parathyroid hormone synthesis, secretion and action	Transcriptional misregulation in cancer	No
Liver	MEfloralwhite	55	Ubiquinone and other terpenoid-quinone biosynthesis	Carbon metabolism	Metabolic pathways	No
Liver	MEgreen	195	Ribosome	Non-alcoholic fatty liver disease (NAFLD)	Oxidative phosphorylation	No
Liver	MEgreenyellow	129	Ribosome	Non-alcoholic fatty liver disease (NAFLD)	Oxidative phosphorylation	Yes
Liver	MEgrey60	111	Oxidative phosphorylation	Parkinson disease	Thermogenesis	No
Liver	MEhoneydew1	36	Inositol phosphate metabolism	Glucagon signaling pathway	Phosphatidylinositol signaling system	No
Liver	MEivory	58	Hepatocellular carcinoma	Longevity regulating pathway - multiple species	Longevity regulating pathway - worm	No
Liver	MElavenderblush3	36	Pancreatic secretion	Maturity onset diabetes of the young	Protein digestion and absorption	No
Liver	MElightcyan	117	AMPK signaling pathway	Longevity regulating pathway	Acute myeloid leukemia	No
Liver	MElightcyan1	58	Cell cycle	Progesterone-mediated oocyte maturation	Oocyte meiosis	Yes
Liver	MElightgreen	111	Lysosome	Ubiquitin mediated proteolysis	Protein processing in endoplasmic reticulum	No
Liver	MElightpink4	39	Spliceosome	RNA transport	Aminoacyl-tRNA biosynthesis	No
Liver	MElightsteelblue1	59	Protein processing in endoplasmic reticulum	Ubiquitin mediated proteolysis	Endocytosis	No
Liver	MElightyellow	104	Complement and coagulation cascades	Staphylococcus aureus infection	Pertussis	No
Liver	MEmagenta	166	Complement and coagulation cascades	Staphylococcus aureus infection	Pertussis	Yes
Liver	MEmaroon	40	mRNA surveillance pathway	PPAR signaling pathway	Glycosphingolipid biosynthesis - globo and isoglobo series	Yes
Liver	MEmediumorchid	30	Leukocyte transendothelial migration	p53 signaling pathway	Glycosaminoglycan biosynthesis - keratan sulfate	No
Liver	MEmediumpurple3	61	Autophagy - other	Autophagy - animal	Pathogenic Escherichia coli infection	Yes
Liver	MEmidnightblue	120	Endocytosis	Arrhythmogenic right ventricular cardiomyopathy (ARVC)	Complement and coagulation cascades	Yes
Liver	MEnavajowhite2	40	Chagas disease (American trypanosomiasis)	TNF signaling pathway	IL-17 signaling pathway	No
Liver	MEorange	83	Steroid hormone biosynthesis	Serotonergic synapse	Sulfur relay system	Yes
Liver	MEorangered4	61	Protein processing in endoplasmic reticulum	Protein export	Antigen processing and presentation	Yes
Liver	MEpaleturquoise	73	Protein digestion and absorption	ECM-receptor interaction	Focal adhesion	Yes
Liver	MEpalevioletred3	43	Propanoate metabolism	Antifolate resistance	Linoleic acid metabolism	No
Liver	MEpink	168	Protein export	Protein processing in endoplasmic reticulum	SNARE interactions in vesicular transport	Yes
Liver	MEplum1	61	Spliceosome	Basal transcription factors	Protein export	Yes
Liver	MEplum2	47	Peroxisome	Butanoate metabolism	Chemical carcinogenesis	No
Liver	MEpurple	155	Tuberculosis	Phagosome	Chemokine signaling pathway	Yes
Liver	MEred	181	Spliceosome	SNARE interactions in vesicular transport	Apoptosis - multiple species	Yes
Liver	MEroyalblue	95	Fatty acid degradation	Peroxisome	Fatty acid metabolism	No
Liver	MEsaddlebrown	77	Arginine biosynthesis	Biosynthesis of amino acids	Alanine, aspartate and glutamate metabolism	Yes
Liver	MEsalmon	123	Oxidative phosphorylation	Parkinson disease	Thermogenesis	No
Liver	MEsalmon4	44	Proteasome	Caffeine metabolism	Drug metabolism - other enzymes	No
Liver	MEsienna3	64	Breast cancer	Leukocyte transendothelial migration	Ras signaling pathway	No
Liver	MEskyblue	78	Focal adhesion	ECM-receptor interaction	PI3K-Akt signaling pathway	Yes
Liver	MEskyblue2	23	Osteoclast differentiation	MAPK signaling pathway	Human T-cell leukemia virus 1 infection	No
Liver	MEskyblue3	61	Protein processing in endoplasmic reticulum	Protein export	N-Glycan biosynthesis	No
Liver	MEsteelblue	74	Lysosome	Glycosphingolipid biosynthesis - globo and isoglobo series	Glycosphingolipid biosynthesis - ganglio series	Yes
Liver	MEtan	124	Ribosome	Huntington disease	RNA polymerase	No
Liver	MEthistle1	46	NOD-like receptor signaling pathway	Herpes simplex infection	Hepatitis C	Yes
Liver	MEthistle2	47	Ribosome biogenesis in eukaryotes	mRNA surveillance pathway	Dorso-ventral axis formation	No
Liver	MEturquoise	326	Longevity regulating pathway - multiple species	AMPK signaling pathway	Cell cycle	Yes
Liver	MEviolet	73	Ribosome	Protein processing in endoplasmic reticulum	Antigen processing and presentation	No
Liver	MEwhite	78	Circadian rhythm	Circadian rhythm - fly	Glycerophospholipid metabolism	No
Liver	MEyellow	243	Chronic myeloid leukemia	Mitophagy - animal	RNA degradation	Yes
Liver	MEyellow4	23	Ribosome	Cysteine and methionine metabolism	Arginine and proline metabolism	No
Liver	MEyellowgreen	61	Cytokine-cytokine receptor interaction	Chemokine signaling pathway	Osteoclast differentiation	Yes
