## Supplemental Table 5 for "Temporal Metabolic Characteristics and Transcriptomic Landscape of Islets and Liver Reveal Dynamic Pathophysiology and Interorgan Crosstalk in High-fat Diet-induced Diabetes"

### Sheet: Islet key genes
Supplemental Table 5A: List of islet key genes found highly related to trait-correlated liver modules.
Key genes that were highly representative of the module (membership>0.9) and highly correlated to a counterpart partner module (correlation>0.5) were identified between two trait-correlated islet and liver modules (Pearson coefficient >0.4).
Abbreviation: HFD, High-fat diet; CD, chow diet; FC, fold change; KEGG, Kyoto Encyclopedia Genes and Genome.
Gene ID	Other Gene ID	Islet module	Most correlated liver module	Pearson coefficient between islet module and most correlated liver module	Membership of gene in islet module	Correlation of gene to liver module	log2FC(HFD_4w_islet/CD_4w_islet)	Adjusted P-value(CD_4w_islet-vs-HFD_4w_islet)	log2FC(HFD_8w_islet/CD_8w_islet)	Adjusted P-value(CD_8w_islet-vs-HFD_8w_islet)	log2FC(HFD_12w_islet/CD_12w_islet)	Adjusted P-value(CD_12w_islet-vs-HFD_12w_islet)	log2FC(HFD_16w_islet/CD_16w_islet)	Adjusted P-value(CD_16w_islet-vs-HFD_16w_islet)	log2FC(HFD_20w_islet/CD_20w_islet)	Adjusted P-value(CD_20w_islet-vs-HFD_20w_islet)	log2FC(HFD_24w_islet/CD_24w_islet)	Adjusted P-value(CD_24w_islet-vs-HFD_24w_islet)	KEGG Orthology
12767	Cxcr4	islet_black	liver_steelblue	0.457201	0.915168	0.57278	0.0139252	0.481356	0.493148	6.41542e-05	1.34888	5.76391e-47	1.44254	1.10265e-68	1.41524	3.49613e-85	1.43511	1.54024e-129	K04189//C-X-C chemokine receptor type 4+ko04360//Axon guidance+ko04020//Calcium signaling pathway+ko04144//Endocytosis+ko04810//Regulation of actin cytoskeleton+ko05200//Pathways in cancer+ko04672//Intestinal immune network for IgA production+ko04670//Leukocyte transendothelial migration+ko04062//Chemokine signaling pathway+ko04060//Cytokine-cytokine receptor interaction+ko05163//Human cytomegalo…
12933	Crmp1	islet_black	liver_steelblue	0.457201	0.914229	0.587712	-0.129529	0.00137512	0.322891	3.17055e-20	0.656963	2.73163e-118	0.943106	2.30195e-246	0.518645	3.2327e-82	1.23441	0	K07528//dihydropyrimidinase-like 2+ko04360//Axon guidance
18546	Pcp4	islet_black	liver_steelblue	0.457201	0.903757	0.623472	0.681322	2.68365e-11	0.612027	3.46549e-12	0.41615	1.16006e-08	0.45078	1.66089e-14	1.15903	7.66674e-73	1.19974	6.72633e-109	K13887//coronin-2
18952	Sept4	islet_black	liver_steelblue	0.457201	0.923662	0.635032	-0.298201	5.07501e-05	-0.0469345	0.177807	0.380978	5.90356e-11	0.532461	1.4436e-24	0.702993	1.57802e-39	0.817984	1.04385e-60	K16943//septin 4+ko04215//Apoptosis - multiple species+ko04210//Apoptosis;K16943//septin 4+ko04215//Apoptosis - multiple species+ko04210//Apoptosis;K16943//septin 4+ko04215//Apoptosis - multiple species+ko04210//Apoptosis
20616	Snap91	islet_black	liver_steelblue	0.457201	0.906462	0.569878	0.0649288	0.112702	0.209714	8.8238e-08	0.514082	1.10646e-39	0.38146	1.0701e-28	0.258341	9.77207e-15	0.470706	5.10047e-44	K20043//clathrin coat assembly protein AP180;K20043//clathrin coat assembly protein AP180;K20043//clathrin coat assembly protein AP180;K20043//clathrin coat assembly protein AP180;K20043//clathrin coat assembly protein AP180;K20043//clathrin coat assembly protein AP180;K20043//clathrin coat assembly protein AP180;K20043//clathrin coat assembly protein AP180;K20043//clathrin coat assembly protein …
30805	Slc22a4	islet_black	liver_steelblue	0.457201	0.925919	0.61341	0.273528	0.0271659	0.616503	4.4244e-12	0.784076	4.36767e-15	1.02401	4.03213e-59	0.894387	4.60904e-44	1.07754	1.00499e-72	K08202//MFS transporter, OCT family, solute carrier family 22 (organic cation transporter), member 4/5+ko05231//Choline metabolism in cancer;K08202//MFS transporter, OCT family, solute carrier family 22 (organic cation transporter), member 4/5+ko05231//Choline metabolism in cancer;K08202//MFS transporter, OCT family, solute carrier family 22 (organic cation transporter), member 4/5+ko05231//Choli…
54485	Dll4	islet_black	liver_steelblue	0.457201	0.902159	0.551118	-0.331222	1.68483e-11	-0.0918144	0.0197267	0.492947	1.43206e-32	0.387318	7.03173e-23	0.553423	2.02845e-61	0.835255	4.72844e-132	K06051//delta+ko01522//Endocrine resistance+ko04658//Th1 and Th2 cell differentiation+ko05200//Pathways in cancer+ko05224//Breast cancer+ko04330//Notch signaling pathway;K06051//delta+ko01522//Endocrine resistance+ko04658//Th1 and Th2 cell differentiation+ko05200//Pathways in cancer+ko05224//Breast cancer+ko04330//Notch signaling pathway;K06051//delta+ko01522//Endocrine resistance+ko04658//Th1 an…
55983	Pdzrn3	islet_black	liver_steelblue	0.457201	0.924381	0.59013	-0.107845	0.300454	0.54014	5.73095e-05	0.184525	0.0834677	1.02251	3.52849e-24	1.63121	4.16735e-57	1.8508	5.49129e-89	K15682//ligand of Numb protein X 3/4 [EC:2.3.2.27]
64075	Smoc1	islet_black	liver_steelblue	0.457201	0.928119	0.591221	-0.097588	0.157864	0.524946	5.58786e-13	0.800171	3.49561e-52	1.03637	6.33718e-81	1.34635	1.13031e-153	1.49707	1.2147e-216	K10809//thyroglobulin+ko04918//Thyroid hormone synthesis+ko05320//Autoimmune thyroid disease;K10809//thyroglobulin+ko04918//Thyroid hormone synthesis+ko05320//Autoimmune thyroid disease
70546	Zdhhc2	islet_black	liver_steelblue	0.457201	0.915508	0.557621	0.0235346	0.0679696	0.108346	1.00291e-16	0.212431	5.48813e-70	0.42591	0	0.562854	0	0.514921	0	K20028//palmitoyltransferase ZDHHC2/15/20 [EC:2.3.1.225]
72017	Cyb5r1	islet_black	liver_steelblue	0.457201	0.912035	0.617105	-0.123743	0.00586443	0.135537	0.000277162	0.431026	6.97906e-32	0.40499	9.00271e-29	0.320933	1.19229e-20	0.427788	1.11185e-34	K00326//cytochrome-b5 reductase [EC:1.6.2.2]+ko00520//Amino sugar and nucleotide sugar metabolism;K00326//cytochrome-b5 reductase [EC:1.6.2.2]+ko00520//Amino sugar and nucleotide sugar metabolism;K00326//cytochrome-b5 reductase [EC:1.6.2.2]+ko00520//Amino sugar and nucleotide sugar metabolism
74020	Cpne4	islet_black	liver_steelblue	0.457201	0.966123	0.648065	0.137958	0.187773	0.773707	7.8189e-17	1.18328	4.90549e-66	1.8142	7.62635e-205	1.67285	3.59723e-197	1.83475	1.0122e-263	K20493//leucine-rich repeat-containing protein 16;K16280//E3 ubiquitin-protein ligase RGLG [EC:2.3.2.27]
75288	Slc35f4	islet_black	liver_steelblue	0.457201	0.936802	0.684244	0.335264	0.173613	1.13058	2.84533e-09	2.30538	3.4362e-66	2.34655	3.34527e-96	2.05175	1.11292e-84	2.48037	3.08547e-149	K15288//solute carrier family 35, member F3/4
94229	Slc4a10	islet_black	liver_steelblue	0.457201	0.906324	0.599694	0.0524885	0.14916	0.417291	1.04907e-26	0.767993	3.50807e-91	0.933654	3.24905e-235	0.710889	6.45239e-115	1.05397	6.08509e-295	K13861//solute carrier family 4 (sodium bicarbonate transporter), member 10
96935	Susd4	islet_black	liver_steelblue	0.457201	0.904711	0.615684	-0.125528	0.0335488	0.183752	0.000559319	0.34702	1.76833e-13	0.486411	3.3375e-22	0.436954	6.77289e-22	0.686892	3.72358e-52	K17495//CUB and sushi domain-containing protein;K17495//CUB and sushi domain-containing protein;K17495//CUB and sushi domain-containing protein
108030	Lin7a	islet_black	liver_steelblue	0.457201	0.913927	0.574284	-0.24523	0.152468	0.596896	8.12158e-05	1.82018	1.1185e-21	2.32608	4.62005e-121	1.98225	8.1101e-73	2.90041	2.23504e-197	K19931//protein lin-7
109594	Lmo1	islet_black	liver_steelblue	0.457201	0.916621	0.62676	0.154324	0.204081	0.974459	9.22079e-12	1.16585	7.41117e-37	1.4575	5.53426e-49	1.56018	5.65536e-82	1.7097	3.2809e-92	K15612//rhombotin-2+ko05202//Transcriptional misregulation in cancer
208076	Pknox2	islet_black	liver_steelblue	0.457201	0.92738	0.601646	0.172204	0.236371	0.269853	0.0493138	0.596114	3.61413e-06	1.22371	3.53674e-20	1.48529	2.63716e-36	1.89581	2.5939e-64	K16670//homeobox protein Meis2;K16672//homeobox protein homothorax+ko04391//Hippo signaling pathway - fly;K15613//homeobox protein Meis1+ko04550//Signaling pathways regulating pluripotency of stem cells+ko05202//Transcriptional misregulation in cancer;K16670//homeobox protein Meis2;K15613//homeobox protein Meis1+ko04550//Signaling pathways regulating pluripotency of stem cells+ko05202//Transcript…
208439	Klhl29	islet_black	liver_steelblue	0.457201	0.930064	0.665271	0.454013	3.0956e-05	0.601167	1.69286e-09	0.896556	1.65136e-24	1.33083	7.65742e-56	1.22675	4.65448e-67	1.89176	3.86936e-144	K10465//kelch-like protein 29
210530	P3h2	islet_black	liver_steelblue	0.457201	0.931595	0.686732	0.466821	6.85944e-06	0.845756	1.05652e-21	1.86291	1.21786e-140	1.89915	2.42567e-190	1.65282	1.08816e-165	2.31117	0	K22459//procollagen-proline 3-dioxygenase 2 [EC:1.14.11.7]
211739	Vstm2a	islet_black	liver_steelblue	0.457201	0.919057	0.585492	-0.00422214	0.502442	0.452506	0.0178585	1.55756	3.11049e-18	2.92517	1.27218e-100	2.76272	4.10167e-86	3.38741	1.61763e-160	K03538//ribonuclease P protein subunit POP4 [EC:3.1.26.5]+ko03013//RNA transport+ko03008//Ribosome biogenesis in eukaryotes
212898	Dse	islet_black	liver_steelblue	0.457201	0.939355	0.574895	0.10101	0.153656	0.229504	0.000978546	0.569835	8.83068e-16	0.784723	2.01813e-39	0.620487	1.30546e-28	1.0841	9.32715e-84	K01794//chondroitin-glucuronate 5-epimerase [EC:5.1.3.19]+ko00532//Glycosaminoglycan biosynthesis - chondroitin sulfate / dermatan sulfate+ko01100//Metabolic pathways;K01794//chondroitin-glucuronate 5-epimerase [EC:5.1.3.19]+ko00532//Glycosaminoglycan biosynthesis - chondroitin sulfate / dermatan sulfate+ko01100//Metabolic pathways;K01794//chondroitin-glucuronate 5-epimerase [EC:5.1.3.19]+ko00532…
216613	Ccdc85a	islet_black	liver_steelblue	0.457201	0.910777	0.646355	0.0464039	0.418701	1.0535	3.71498e-15	1.36825	8.31125e-28	1.93888	6.65569e-94	1.53423	5.86155e-57	2.16297	3.68952e-129	K13864//solute carrier family 7 (cationic amino acid transporter), member 2;K16758//coiled-coil domain-containing protein 85B;K13864//solute carrier family 7 (cationic amino acid transporter), member 2;K16758//coiled-coil domain-containing protein 85B;K13864//solute carrier family 7 (cationic amino acid transporter), member 2;K16758//coiled-coil domain-containing protein 85B;K13864//solute carrie…
217944	Rapgef5	islet_black	liver_steelblue	0.457201	0.926261	0.572088	0.129949	0.0438273	0.413392	2.57338e-14	0.968904	8.58207e-84	1.40625	3.44259e-272	1.31108	3.21044e-197	1.6792	0	K08019//Rap guanine nucleotide exchange factor 5+ko04014//Ras signaling pathway+ko04015//Rap1 signaling pathway;K08019//Rap guanine nucleotide exchange factor 5+ko04014//Ras signaling pathway+ko04015//Rap1 signaling pathway;K08019//Rap guanine nucleotide exchange factor 5+ko04014//Ras signaling pathway+ko04015//Rap1 signaling pathway
235283	Gramd1b	islet_black	liver_steelblue	0.457201	0.902762	0.540632	-0.0708453	0.0949094	-0.197232	1.71664e-06	0.23538	4.80486e-09	0.420571	2.84553e-30	0.382805	1.17619e-25	0.68454	5.27298e-83	K19951//TBC1 domain family member 8/9;K19951//TBC1 domain family member 8/9;K19951//TBC1 domain family member 8/9
238076	Kcns3	islet_black	liver_steelblue	0.457201	0.932103	0.591617	0.421084	0.152468	1.61245	4.91142e-08	1.84313	2.67592e-18	2.59207	1.11242e-46	2.15198	8.05444e-31	2.89435	1.03314e-69	K04933//potassium voltage-gated channel delayed-rectifier subfamily S member 3;K04933//potassium voltage-gated channel delayed-rectifier subfamily S member 3
270162	Elmod1	islet_black	liver_steelblue	0.457201	0.932025	0.637229	0.0599082	0.21042	0.397806	2.57698e-13	0.434436	1.8696e-21	0.507884	1.83729e-29	0.61659	4.64449e-48	0.6445	7.53658e-53
100041735	Gm3488	islet_black	liver_steelblue	0.457201	0.915103	0.532986	-0.0646463	0.465632	0.118251	0.22413	1.12224	0.00131477	1.34245	8.69253e-14	1.10324	7.50111e-10	2.17235	1.19879e-33
13653	Egr1	islet_lightcyan1	liver_orange	0.412163	0.900977	0.538309	-0.3485	4.15062e-89	-0.320441	3.08243e-22	-1.3741	9.48455e-270	-1.17026	4.34592e-130	0.0770815	0.00473119	0.189463	2.40819e-08	K09203//early growth response protein 1+ko04933//AGE-RAGE signaling pathway in diabetic complications+ko04912//GnRH signaling pathway+ko05020//Prion diseases+ko04371//Apelin signaling pathway+ko04928//Parathyroid hormone synthesis, secretion and action+ko05166//HTLV-I infection
14281	Fos	islet_lightcyan1	liver_orange	0.412163	0.959983	0.509316	0.0893488	2.27997e-11	-0.747924	4.79062e-173	-0.0787505	0.0678449	-0.806557	5.84929e-61	0.331161	5.17193e-70	0.757332	1.07683e-223	K04379//proto-oncogene protein c-fos+ko04024//cAMP signaling pathway+ko05132//Salmonella infection+ko05133//Pertussis+ko04210//Apoptosis+ko01522//Endocrine resistance+ko04917//Prolactin signaling pathway+ko04915//Estrogen signaling pathway+ko05418//Fluid shear stress and atherosclerosis+ko04657//IL-17 signaling pathway+ko04658//Th1 and Th2 cell differentiation+ko04659//Th17 cell differentiation+k…
14282	Fosb	islet_lightcyan1	liver_orange	0.412163	0.91041	0.62298	-0.434536	1.31973e-63	-1.84119	2.63541e-91	-0.562036	0.00364711	-0.991647	7.09772e-05	-0.280673	3.446e-10	1.76202	2.51415e-81	K09029//protein FosB+ko04657//IL-17 signaling pathway+ko04380//Osteoclast differentiation+ko05034//Alcoholism+ko05031//Amphetamine addiction+ko05030//Cocaine addiction;K09029//protein FosB+ko04657//IL-17 signaling pathway+ko04380//Osteoclast differentiation+ko05034//Alcoholism+ko05031//Amphetamine addiction+ko05030//Cocaine addiction;K09029//protein FosB+ko04657//IL-17 signaling pathway+ko04380//…
16476	Jun	islet_lightcyan1	liver_orange	0.412163	0.952184	0.513699	0.0234882	0.123858	0.0441853	0.0805008	-0.0107772	0.361509	-0.0935674	0.0363962	-0.0253931	0.154002	0.674201	3.99719e-108	K04448//transcription factor AP-1+ko04024//cAMP signaling pathway+ko05132//Salmonella infection+ko05133//Pertussis+ko04510//Focal adhesion+ko04933//AGE-RAGE signaling pathway in diabetic complications+ko04214//Apoptosis - fly+ko04210//Apoptosis+ko01522//Endocrine resistance+ko04915//Estrogen signaling pathway+ko04912//GnRH signaling pathway+ko05418//Fluid shear stress and atherosclerosis+ko04657/…
114142	Foxp2	islet_darkmagenta	liver_steelblue	0.410176	0.900399	0.531118	-0.124824	0.119486	0.145308	0.019245	0.336559	2.27233e-05	0.532876	8.79668e-22	0.789141	5.66883e-42	0.615147	6.90101e-30	K09409//forkhead box protein P;K09409//forkhead box protein P
554327	2610042L04Rik	islet_darkmagenta	liver_steelblue	0.410176	0.906438	0.540055	-0.0356088	0.44536	0.135635	0.0994517	0.726841	1.34972e-05	1.13331	6.48226e-32	0.927879	3.03475e-23	0.984732	2.10146e-31

### Sheet: Liver key genes
Supplemental Table 5B: List of liver key genes found highly related to trait-correlated islet modules.
Key genes that were highly representative of the module (membership>0.9) and highly correlated to a counterpart partner module (correlation>0.5) were identified between two trait-correlated islet and liver modules (Pearson coefficient >0.4).
Abbreviation: HFD, High-fat diet; CD, chow diet; FC, fold change; KEGG, Kyoto Encyclopedia Genes and Genome.
Gene ID	Other Gene ID	Liver module	Most correlated islet module	Pearson coefficient between liver module and most correlated islet module	Membership of gene in liver module	Correlation of gene to islet module	log2FC(HFD_4w_liver/CD_4w_liver)	Adjusted P-value(CD_4w_liver-vs-HFD_4w_liver)	log2FC(HFD_8w_liver/CD_8w_liver)	Adjusted P-value(CD_8w_liver-vs-HFD_8w_liver)	log2FC(HFD_12w_liver/CD_12w_liver)	Adjusted P-value(CD_12w_liver-vs-HFD_12w_liver)	log2FC(HFD_16w_liver/CD_16w_liver)	Adjusted P-value(CD_16w_liver-vs-HFD_16w_liver)	log2FC(HFD_20w_liver/CD_20w_liver)	Adjusted P-value(CD_20w_liver-vs-HFD_20w_liver)	log2FC(HFD_24w_liver/CD_24w_liver)	Adjusted P-value(CD_24w_liver-vs-HFD_24w_liver)	KEGG Orthology
15211	Hexa	liver_steelblue	islet_black	0.457201	0.965918	0.51422	0.00339108	0.448464	0.936066	1.33668e-223	0.690811	3.60078e-168	1.07661	0	1.1407	0	0.733431	3.96522e-233	K12373//hexosaminidase [EC:3.2.1.52]+ko04142//Lysosome+ko00511//Other glycan degradation+ko00603//Glycosphingolipid biosynthesis - globo and isoglobo series+ko00604//Glycosphingolipid biosynthesis - ganglio series+ko00531//Glycosaminoglycan degradation+ko00520//Amino sugar and nucleotide sugar metabolism+ko01100//Metabolic pathways	GO:1903509//liposaccharide metabolic process;GO:0046479//glycosphingolipid catabolic process;GO:0007275//multicellular organism development;GO:0009058//biosynthetic process;GO:0000904//cell morphogenesis involved in differentiation;GO:0048699//generation of neurons;GO:0006665//sphingolipid metabolic process;GO:0032989//cellular component morphogenesis;GO:0007165//signal transduction;GO:0034641//c…
64138	Ctsz	liver_steelblue	islet_black	0.457201	0.903803	0.53318	-0.0883846	8.62455e-10	0.408671	4.14819e-177	0.0395022	0.00160512	0.502961	0	0.736028	0	0.354196	4.41647e-211	K08568//cathepsin X [EC:3.4.18.1]+ko04142//Lysosome+ko04210//Apoptosis	GO:0007399//nervous system development;GO:0048699//generation of neurons;GO:0010721//negative regulation of cell development;GO:0006807//nitrogen compound metabolic process;GO:0051128//regulation of cellular component organization;GO:1903318//negative regulation of protein maturation;GO:1901565//organonitrogen compound catabolic process;GO:0019222//regulation of metabolic process;GO:0045861//nega…
68667	Trpm4	liver_steelblue	islet_black	0.457201	0.919276	0.522154	0.21273	0.101064	1.47125	9.65395e-18	0.973453	3.24472e-13	1.73413	4.24004e-42	1.77443	2.79851e-47	1.7759	4.96061e-60	K04979//transient receptor potential cation channel subfamily M member 4+ko04911//Insulin secretion;K04979//transient receptor potential cation channel subfamily M member 4+ko04911//Insulin secretion;K04979//transient receptor potential cation channel subfamily M member 4+ko04911//Insulin secretion;K04979//transient receptor potential cation channel subfamily M member 4+ko04911//Insulin secretion…	GO:0090263//positive regulation of canonical Wnt signaling pathway;GO:1903524//positive regulation of blood circulation;GO:0050789//regulation of biological process;GO:0090087//regulation of peptide transport;GO:0006810//transport;GO:0050776//regulation of immune response;GO:0015672//monovalent inorganic cation transport;GO:0098662//inorganic cation transmembrane transport;GO:0002718//regulation …
71946	Endod1	liver_steelblue	islet_black	0.457201	0.909795	0.599812	0.737522	5.18879e-08	1.06911	1.48983e-23	1.21035	3.10696e-36	1.72254	7.93248e-87	1.62348	9.2549e-92	1.28341	3.85657e-68	K15049//endonuclease domain-containing 1 protein	GO:0016021//integral component of membrane;GO:0043230//extracellular organelle;GO:0070062//extracellular exosome;GO:0043227//membrane-bounded organelle;GO:0005576//extracellular region;GO:0016020//membrane;GO:1903561//extracellular vesicle;GO:0044421//extracellular region part;GO:0031224//intrinsic component of membrane;GO:0043226//organelle;GO:0031982//vesicle;GO:0044425//membrane part;GO:000561…
72844	Kctd17	liver_steelblue	islet_black	0.457201	0.92874	0.554334	0.730763	8.36453e-14	1.00182	2.31885e-29	1.4471	1.67863e-76	1.45005	4.41459e-71	1.63518	2.27869e-133	1.20825	7.77649e-79	K21914//BTB/POZ domain-containing protein KCTD2/5/17
104027	Synpo	liver_steelblue	islet_black	0.457201	0.902504	0.515149	0.469223	3.17655e-06	1.02683	6.05635e-38	0.714777	3.31806e-24	1.02195	2.83628e-46	1.39037	8.05575e-127	0.714245	1.32683e-36	K21112//synaptopodin+ko04530//Tight junction;K21112//synaptopodin+ko04530//Tight junction;K21112//synaptopodin+ko04530//Tight junction;K21112//synaptopodin+ko04530//Tight junction;K21112//synaptopodin+ko04530//Tight junction;K21112//synaptopodin+ko04530//Tight junction;K21112//synaptopodin+ko04530//Tight junction	GO:0048518//positive regulation of biological process;GO:0032970//regulation of actin filament-based process;GO:0065007//biological regulation;GO:0032233//positive regulation of actin filament bundle assembly;GO:0044087//regulation of cellular component biogenesis;GO:1902905//positive regulation of supramolecular fiber organization;GO:0032231//regulation of actin filament bundle assembly;GO:00511…
114128	Laptm4b	liver_steelblue	islet_black	0.457201	0.900231	0.51662	0.0438533	0.223718	0.391273	7.66716e-17	0.348401	3.32855e-19	0.476256	1.20027e-32	0.490754	1.97291e-33	0.446235	1.27852e-32	K12387//lysosomal-associated transmembrane protein+ko04142//Lysosome	GO:0001818//negative regulation of cytokine production;GO:0009987//cellular process;GO:0051179//localization;GO:0016197//endosomal transport;GO:0071635//negative regulation of transforming growth factor beta production;GO:0016043//cellular component organization;GO:0046907//intracellular transport;GO:0009895//negative regulation of catabolic process;GO:0051246//regulation of protein metabolic pro…
227620	Uap1l1	liver_steelblue	islet_black	0.457201	0.95047	0.602799	-0.183582	0.0491659	1.88814	6.56558e-91	1.80182	3.24919e-144	2.42464	2.00803e-286	2.49916	0	2.17428	0	K00972//UDP-N-acetylglucosamine/UDP-N-acetylgalactosamine diphosphorylase [EC:2.7.7.23 2.7.7.83]+ko00520//Amino sugar and nucleotide sugar metabolism+ko01100//Metabolic pathways	GO:0006725//cellular aromatic compound metabolic process;GO:0055086//nucleobase-containing small molecule metabolic process;GO:0019438//aromatic compound biosynthetic process;GO:1901135//carbohydrate derivative metabolic process;GO:0044281//small molecule metabolic process;GO:0046483//heterocycle metabolic process;GO:0006040//amino sugar metabolic process;GO:0009058//biosynthetic process;GO:00061…
12332	Capg	liver_brown	islet_black	0.432259	0.974309	0.504582	0.0458217	0.404903	0.960085	9.37612e-10	1.02249	3.32694e-16	1.93454	5.7355e-47	1.75628	2.49756e-89	1.36707	3.66101e-38	K10368//capping protein (actin filament), gelsolin-like	GO:0030833//regulation of actin filament polymerization;GO:0110053//regulation of actin filament organization;GO:0043242//negative regulation of protein complex disassembly;GO:0032535//regulation of cellular component size;GO:0048519//negative regulation of biological process;GO:0044087//regulation of cellular component biogenesis;GO:0050794//regulation of cellular process;GO:0032271//regulation …
12826	Col4a1	liver_brown	islet_black	0.432259	0.937409	0.508805	0.352229	1.07731e-19	0.628156	1.72381e-63	1.28246	1.10896e-273	1.25364	3.38421e-248	1.28876	0	0.869163	7.3576e-217	K06237//collagen, type IV, alpha+ko05222//Small cell lung cancer+ko04512//ECM-receptor interaction+ko04510//Focal adhesion+ko04933//AGE-RAGE signaling pathway in diabetic complications+ko05146//Amoebiasis+ko04974//Protein digestion and absorption+ko05200//Pathways in cancer+ko04151//PI3K-Akt signaling pathway+ko04926//Relaxin signaling pathway+ko05165//Human papillomavirus infection	GO:0007423//sensory organ development;GO:0060429//epithelium development;GO:0001525//angiogenesis;GO:0071229//cellular response to acid chemical;GO:0001654//eye development;GO:0070887//cellular response to chemical stimulus;GO:0048754//branching morphogenesis of an epithelial tube;GO:0030154//cell differentiation;GO:0007399//nervous system development;GO:1901699//cellular response to nitrogen com…
16411	Itgax	liver_brown	islet_black	0.432259	0.9552	0.502573	0.701133	0.0166058	1.00889	2.98382e-06	1.77254	9.66264e-17	3.00222	2.35104e-58	2.60474	3.64903e-79	1.72243	6.94917e-32	K06462//integrin alpha X+ko04810//Regulation of actin cytoskeleton+ko04610//Complement and coagulation cascades+ko05152//Tuberculosis	GO:1903829//positive regulation of cellular protein localization;GO:0023052//signaling;GO:1903827//regulation of cellular protein localization;GO:0007155//cell adhesion;GO:0032386//regulation of intracellular transport;GO:0051607//defense response to virus;GO:0098542//defense response to other organism;GO:0006952//defense response;GO:0032879//regulation of localization;GO:0070201//regulation of e…
16956	Lpl	liver_brown	islet_black	0.432259	0.917521	0.500523	0.015461	0.412969	-0.381446	2.90763e-09	1.09702	1.33677e-76	1.65394	1.21364e-229	1.16349	9.51348e-192	1.26896	2.27211e-157	K01059//lipoprotein lipase [EC:3.1.1.34]+ko03320//PPAR signaling pathway+ko04979//Cholesterol metabolism+ko00561//Glycerolipid metabolism+ko05010//Alzheimer's disease	GO:0019433//triglyceride catabolic process;GO:0046394//carboxylic acid biosynthetic process;GO:0051094//positive regulation of developmental process;GO:0008610//lipid biosynthetic process;GO:0055094//response to lipoprotein particle;GO:0007154//cell communication;GO:0006638//neutral lipid metabolic process;GO:0006633//fatty acid biosynthetic process;GO:0034368//protein-lipid complex remodeling;GO…
18034	Nfkb2	liver_brown	islet_black	0.432259	0.920162	0.501249	-0.177612	0.00398572	0.316987	9.81512e-06	0.694848	4.00438e-29	0.780253	1.15783e-36	0.912784	2.04353e-75	0.720007	2.6184e-39	K04469//nuclear factor of kappa light polypeptide gene enhancer in B-cells 2+ko05134//Legionellosis+ko04380//Osteoclast differentiation+ko04625//C-type lectin receptor signaling pathway+ko05200//Pathways in cancer+ko05203//Viral carcinogenesis+ko05224//Breast cancer+ko04010//MAPK signaling pathway+ko04064//NF-kappa B signaling pathway+ko05166//HTLV-I infection+ko05169//Epstein-Barr virus infectio…	GO:0006952//defense response;GO:0010629//negative regulation of gene expression;GO:0030198//extracellular matrix organization;GO:0031328//positive regulation of cellular biosynthetic process;GO:0010558//negative regulation of macromolecule biosynthetic process;GO:0048646//anatomical structure formation involved in morphogenesis;GO:0010468//regulation of gene expression;GO:0002460//adaptive immune…
20773	Sptlc2	liver_brown	islet_black	0.432259	0.92971	0.507401	0.260575	1.33849e-06	0.267087	1.50721e-07	0.622932	8.13934e-40	0.81589	1.23446e-71	0.833038	1.63729e-94	0.389693	2.99209e-20	K00654//serine palmitoyltransferase [EC:2.3.1.50]+ko04071//Sphingolipid signaling pathway+ko00600//Sphingolipid metabolism+ko01100//Metabolic pathways	GO:0006686//sphingomyelin biosynthetic process;GO:0043603//cellular amide metabolic process;GO:0044283//small molecule biosynthetic process;GO:0034312//diol biosynthetic process;GO:0034311//diol metabolic process;GO:0006643//membrane lipid metabolic process;GO:0016239//positive regulation of macroautophagy;GO:0043604//amide biosynthetic process;GO:0009058//biosynthetic process;GO:1904504//positiv…
20868	Stk10	liver_brown	islet_black	0.432259	0.960912	0.560031	0.195608	0.0884507	0.622414	2.26331e-06	1.06978	8.99091e-20	1.5401	3.67521e-47	1.4499	5.65091e-66	1.01464	3.46003e-32	K08837//serine/threonine kinase 10 [EC:2.7.11.1]+ko04914//Progesterone-mediated oocyte maturation	GO:0044238//primary metabolic process;GO:0051173//positive regulation of nitrogen compound metabolic process;GO:0071704//organic substance metabolic process;GO:0045937//positive regulation of phosphate metabolic process;GO:0007154//cell communication;GO:0009893//positive regulation of metabolic process;GO:0051246//regulation of protein metabolic process;GO:0042981//regulation of apoptotic process…
64099	Parvg	liver_brown	islet_black	0.432259	0.931424	0.512799	0.688194	0.00463547	0.395809	0.0697586	1.09999	4.32128e-07	1.53184	3.29413e-14	1.62687	6.92734e-26	0.735825	5.01149e-06	K06275//parvin+ko04510//Focal adhesion	GO:0030029//actin filament-based process;GO:0009987//cellular process;GO:0007010//cytoskeleton organization;GO:0030036//actin cytoskeleton organization;GO:0006996//organelle organization;GO:0016043//cellular component organization;GO:0022610//biological adhesion;GO:0007155//cell adhesion;GO:0031532//actin cytoskeleton reorganization;GO:0071840//cellular component organization or biogenesis;GO:001…
109934	Abr	liver_brown	islet_black	0.432259	0.951532	0.554644	0.645099	2.67284e-08	0.62015	1.5624e-08	0.887902	4.53158e-20	1.11601	1.09174e-32	1.30845	2.75199e-63	0.77424	6.80068e-25	K20629//active breakpoint cluster region-related protein;K20629//active breakpoint cluster region-related protein	GO:0050776//regulation of immune response;GO:0007399//nervous system development;GO:2000146//negative regulation of cell motility;GO:0007275//multicellular organism development;GO:0048839//inner ear development;GO:0090596//sensory organ morphogenesis;GO:0051241//negative regulation of multicellular organismal process;GO:0030036//actin cytoskeleton organization;GO:0002694//regulation of leukocyte …
56360	Acot9	liver_darkmagenta	islet_black	0.419135	0.927027	0.500394	0.11412	0.263254	0.563384	7.23548e-06	1.01854	5.01306e-21	1.08749	1.28044e-25	1.05617	8.6146e-25	0.661557	2.01155e-10	K17361//acyl-coenzyme A thioesterase 9 [EC:3.1.2.-]	GO:0051186//cofactor metabolic process;GO:0044237//cellular metabolic process;GO:0071704//organic substance metabolic process;GO:0035383//thioester metabolic process;GO:0006637//acyl-CoA metabolic process;GO:0006790//sulfur compound metabolic process;GO:0006793//phosphorus metabolic process;GO:0009987//cellular process;GO:0008152//metabolic process;GO:0006732//coenzyme metabolic process;GO:000573…
76478	Haus8	liver_darkmagenta	islet_black	0.419135	0.911659	0.5407	0.415891	0.0005865	1.19978	1.04519e-25	1.03152	7.43737e-24	1.86653	6.03424e-91	1.76505	4.40363e-91	1.40796	5.8339e-57	K16591//HAUS augmin-like complex subunit 8;K16591//HAUS augmin-like complex subunit 8;K16591//HAUS augmin-like complex subunit 8	GO:0016043//cellular component organization;GO:0007051//spindle organization;GO:0031023//microtubule organizing center organization;GO:0051225//spindle assembly;GO:0051301//cell division;GO:0006996//organelle organization;GO:0000226//microtubule cytoskeleton organization;GO:0071840//cellular component organization or biogenesis;GO:0007049//cell cycle;GO:0022607//cellular component assembly;GO:002…
27998	Exosc5	liver_orange	islet_lightcyan1	0.412163	0.937023	0.519571	0.0449866	0.10697	-0.198654	3.43521e-07	-0.0768173	0.0140041	-0.0294184	0.260785	-0.102937	0.00416531	0.17698	2.58809e-06	K12590//exosome complex component RRP46+ko03018//RNA degradation;K12590//exosome complex component RRP46+ko03018//RNA degradation	GO:0042254//ribosome biogenesis;GO:0065007//biological regulation;GO:0043207//response to external biotic stimulus;GO:0034470//ncRNA processing;GO:0071840//cellular component organization or biogenesis;GO:0031126//snoRNA 3'-end processing;GO:0043928//exonucleolytic nuclear-transcribed mRNA catabolic process involved in deadenylation-dependent decay;GO:0071051//polyadenylation-dependent snoRNA 3'-…
66090	Ypel3	liver_orange	islet_lightcyan1	0.412163	0.919326	0.504143	-0.0563584	0.0348393	-0.117774	0.00120983	-0.0851528	0.00364235	-0.0780939	0.0182696	-0.180706	1.21819e-07	-0.123957	0.000240642	K14697//solute carrier family 30 (zinc transporter), member 10	GO:0046872//metal ion binding;GO:0005488//binding;GO:0043167//ion binding;GO:0043169//cation binding;
68938	Aspscr1	liver_orange	islet_lightcyan1	0.412163	0.939502	0.501265	-0.119759	7.24045e-10	0.0488899	0.030095	-0.0662413	0.000924308	-0.0339129	0.100006	-0.197212	3.30253e-20	0.239688	6.09629e-29	K15627//tether containing UBX domain for GLUT4+ko05202//Transcriptional misregulation in cancer;K15627//tether containing UBX domain for GLUT4+ko05202//Transcriptional misregulation in cancer;K15627//tether containing UBX domain for GLUT4+ko05202//Transcriptional misregulation in cancer;K15627//tether containing UBX domain for GLUT4+ko05202//Transcriptional misregulation in cancer	GO:0006810//transport;GO:0051641//cellular localization;GO:0034613//cellular protein localization;GO:0051171//regulation of nitrogen compound metabolic process;GO:0051179//localization;GO:0045184//establishment of protein localization;GO:0051246//regulation of protein metabolic process;GO:0015031//protein transport;GO:0010827//regulation of glucose transport;GO:0016043//cellular component organiz…
80283	Abtb1	liver_orange	islet_lightcyan1	0.412163	0.908065	0.564559	-0.133873	3.07226e-05	-0.199655	3.53395e-07	-0.044382	0.094429	-0.0103558	0.372912	-0.179753	2.97796e-07	0.0158399	0.324555	K10520//ankyrin repeat and BTB/POZ domain-containing protein 1;K10520//ankyrin repeat and BTB/POZ domain-containing protein 1;K10520//ankyrin repeat and BTB/POZ domain-containing protein 1	GO:0050789//regulation of biological process;GO:0006807//nitrogen compound metabolic process;GO:0036211//protein modification process;GO:0006508//proteolysis;GO:0019941//modification-dependent protein catabolic process;GO:0016567//protein ubiquitination;GO:0044237//cellular metabolic process;GO:0051246//regulation of protein metabolic process;GO:0044257//cellular protein catabolic process;GO:0008…
12512	Cd63	liver_yellowgreen	islet_black	0.40229	0.943913	0.5057	0.233702	0.0274061	1.30245	2.57214e-53	1.09544	6.72236e-47	2.02263	8.04353e-220	2.08544	0	1.73873	2.47426e-169	K06497//CD63 antigen+ko04142//Lysosome+ko05205//Proteoglycans in cancer	GO:0048869//cellular developmental process;GO:0060627//regulation of vesicle-mediated transport;GO:0032502//developmental process;GO:0048066//developmental pigmentation;GO:0065007//biological regulation;GO:0043473//pigmentation;GO:0048870//cell motility;GO:0050931//pigment cell differentiation;GO:0009605//response to external stimulus;GO:0006928//movement of cell or subcellular component;GO:00458…
13051	Cx3cr1	liver_yellowgreen	islet_black	0.40229	0.937096	0.523301	0.538733	0.0354171	1.13088	0.000160899	1.51319	1.798e-12	2.07056	6.2562e-32	2.26624	6.5796e-65	2.00898	4.39055e-43	K04192//CX3C chemokine receptor 1+ko04062//Chemokine signaling pathway+ko04060//Cytokine-cytokine receptor interaction	GO:0060284//regulation of cell development;GO:0061900//glial cell activation;GO:0030595//leukocyte chemotaxis;GO:1901342//regulation of vasculature development;GO:0050804//modulation of chemical synaptic transmission;GO:0051270//regulation of cellular component movement;GO:2000145//regulation of cell motility;GO:0007610//behavior;GO:0040011//locomotion;GO:0071345//cellular response to cytokine st…
