## Supplemental Table 6 for "Temporal Metabolic Characteristics and Transcriptomic Landscape of Islets and Liver Reveal Dynamic Pathophysiology and Interorgan Crosstalk in High-fat Diet-induced Diabetes"

### Sheet: 4 weeks
Supplemental Table 6A: Ingenuity network analysis of crosstalk between islets and liver at 4 weeks of diet.
Analysis was conducted using islet DEGs as the basis, and sequentially adding liver DEGs encoded for proteins that can be secreted at 4 weeks of diet. The enriched networks are ranked by the scores.
Abbreviation: DEG, differentially expressed gene.
ID	Molecules in Network	Score	Focus Molecules	Top Diseases and Functions
1	ACTBL2,ADA,ANAPC7,ASF1B,ATF3,AURKB,BIRC5,BUB1B,CCNA2,CCNB1,CCNB2,CDC20,CDC25C,CDCA8,CDK1,CDKN3,CENPA,CKAP2,CKS2,E2f,E2F7,E2F8,ECT2,ERH,FIS1,FOXM1,FXR2,GAPDH,GDF15,GZMA,HIST1H2AB,HIST1H2BB,HIST1H4A,HIST3H3,Histone h3,Histone h4,HMMR,Hsp70,INCENP,IREB2,KIF14,KIF20A,KIFC1,LIN9,MAD2L1BP,MAGEB4,miR-143-3p (and other miRNAs w/seed GAGAUGA),MYBL2,NCAPD2,NCAPG2,NCAPH,NEK2,NFYB,NUSAP1,PCM1,PLEKHG6,PLK1,PR…	54	37	[Cell Cycle, DNA Replication, Recombination, and Repair，Cellular Assembly and Organization]
2	ALPI,ANLN,AURKB,BARX2,BCL2,CCND1,CDCA8,CDH17,CDX2,CENPA,CENPE,CENPF,CENPM,CRYBB1,DDX5,DUSP1,E2F4,E2F8,ECT2,ELF5,EPHX2,ESR1,FCGBP,GAL,GLI1,GSTP1,HMMR,Hsp27,IPO7,IRF2,JINK1/2,KDM1A,KEAP1,KIF11,KIF20A,KIF22,KIF4A,KLF5,KRT19,LASP1,MAFB,MITF,MKI67,NCAPD3,NCAPH,NDC80,NFIX,NR5A2,NUF2,P38 MAPK,PBK,PGR,PTGR1,RBCK1,REG4,S100G,SERPINA7,SMARCE1,SPARCL1,SPC24,SPC25,TCF19,TCF4,TFF2,TK1,TM4SF20,TM7SF2,TPX2,TRIP…	47	34	[Cell Cycle, DNA Replication, Recombination, and Repair，Cellular Assembly and Organization]
3	ABCA1,ABI1,AKAP12,ALB,ALPP,APCS,APOA1,APOA2,APOA4,APOC2,APOE,APOH,ARG2,C15orf48,C3,C3AR1,CA2,CAMP,CCKAR,CCL5,CD48,CEBPA,CKM,CKMT2,CLU,CREB3L3,CRYAB,CTNNB1,EPAS1,EPS8L3,ESRRA,FABP1,FOXA2,FYN,GPLD1,HABP2,HDL,HIF1A,HNF1A,HNF1B,HNF4A,HP,IL32,KLF5,KRT20,LGALS3,MB,MUC13,NR1H2,NR1H3,NR1H4,NR5A2,PIGR,PKM,PLAC8,PLTP,PPARA,PPARD,PPARG,PRTN3,RBP2,REG3A,RXRA,SAA,SAA1,SCARB1,SERPINA1,SLC5A1,STAT5A,TCF4	42	31	[Lipid Metabolism, Molecular Transport, Small Molecule Biochemistry]
4	ABCA1,ACKR4,ACTA1,ACTC1,ACTN4,ALDH1A3,AR,ARHGAP11A,ATF3,BIRC5,BRAF,BUB1B,CASP2,CBX1,CCL25,CCNA1,CDC25B,CDC25C,CDCA3,CDCA5,CDKN2A,CKAP2L,CXCL13,Cyclin E,DAPK3,DMBT1,DPF2,ESPL1,FOXA1,GADD45A,GATA4,HAND2,HGF,Hsp27,ING1,KIF2C,KNTC1,KRAS,LMNB1,MKI67,MXI1,MYH7,MYL2,MYOCD,MZB1,NEIL3,NFKB2,NOTCH1,NPPA,NR1H4,NR3C1,NUPR1,PKM,PPARG,PTK2,ROCK1,SMARCA2,SMARCA4,SPAG5,SPDL1,SRSF1,STAT3,STAT6,TBX5,TFF3,TNNC1,TNN…	34	27	[Cancer, Cell Cycle, Organismal Development]
5	CDHR5,RUNX2	2	1	[Cardiovascular System Development and Function, Cell Cycle, Cell Morphology]
6	GSTA3,GSTA5	2	1	[Drug Metabolism, Endocrine System Development and Function, Glutathione Depletion In Liver]
7	BACE1,NAT8	2	1	[Behavior, Cell-To-Cell Signaling and Interaction, Protein Synthesis]
8	CD209,CLEC7A	2	1	[Cell-To-Cell Signaling and Interaction, Cellular Function and Maintenance, Lipid Metabolism]
9	NCOA3,XDH	2	1	[Cellular Assembly and Organization, Cellular Function and Maintenance, Developmental Disorder]
10	mir-223,SLC11A2	2	1	[Cellular Development, Cellular Growth and Proliferation, Hematological System Development and Function]
11	ERO1A,PDIA2	2	1	[Cardiovascular Disease, Post-Translational Modification, Protein Folding]
12	CYP3A7,PRDM5	2	1	[Lipid Metabolism, Small Molecule Biochemistry, Vitamin and Mineral Metabolism]
13	CEACAM5,LGALS4,SLC28A3	1	1	[Molecular Transport, Nucleic Acid Metabolism, Small Molecule Biochemistry]

### Sheet: 12 weeks
Supplemental Table 6B: Ingenuity network analysis of crosstalk between islets and liver at 12 weeks of diet.
Analysis was conducted using islet differentially expressed genes (DEGs) as the basis, and sequentially adding liver DEGs encoded for proteins that can be secreted at 12 weeks of diet. The enriched networks are ranked by the scores.
Abbreviation: DEG, differentially expressed gene.
ID	Molecules in Network	Score	Focus Molecules	Top Diseases and Functions
1	ACKR3,ADA,AREG,ATF3,CALCA,CD9,CHGA,COL1A1,COL3A1,Creb,CXCL12,CXCL2,CXCR4,EGR1,ERK1/2,FGFR3,FGFR4,FN1,G-protein beta,GATA4,GDF15,GNAS,GRK3,H2AFZ,HAND2,HBB,Histone h3,Histone h4,HPGD,HPSE,IGFBP5,IL1B,IL1RN,INS,ITGA9,KCNIP3,KDM4C,KIT,KLB,KLK3,MAFB,MAP2K1,MAP2K2,MUC4,MYH9,NRF1,NUAK1,PDX1,PDYN,PELP1,PPARG,PPIA,PRTN3,PTGES,PTN,PTPRC,PTPRO,RELN,RGS2,RNA polymerase II,RNASE1,RPS6KA3,RSAD2,S100A4,SF1,TAC1…	39	33	[Cell Death and Survival, Organismal Development, Cardiovascular System Development and Function]
2	ALB,APOH,APP,AQP1,ARMCX5,ARPC1B,BASP1,C3,C3AR1,CAPG,CCT5,CD226,CD48,CDKN2A,CEBPA,CHI3L1,COMP,CRP,DCN,DNM1,EEF1A2,EGFR,FCGR1A,FOXO1,FSCN1,FUT1,FYN,GAL,HBA1/HBA2,HMGCS2,HYOU1,ICAM2,IGFBP6,IgG,IPO7,IQGAP2,ITGAX,ITGB2,ITM2A,KCNJ12,LAMB3,LAMC2,LUM,MAP4,MARCKS,MMP12,MTDH,MYC,NEK2,PACSIN1,PRELP,PROM2,PSMC3,PTPN11,RELA,RXRA,SELENBP1,SELP,SERPINB1,SHC4,SIRPA,STAT5A,TCEA3,TIAM1,TLN1,TP53,TRIM29,VCL,YWHAH,Z…	37	32	[Immune Cell Trafficking, Hematological System Development and Function, Cellular Movement]
3	AASS,ADAMTS1,AIF1,ALAS2,ARX,ASF1B,C1R,C1S,C4A/C4B,CARTPT,CD14,CD38,CDKN1A,CIITA,CTH,CXCL13,CXCL9,CXCR4,DPF2,ERMP1,FES,FGF7,GADD45A,GADD45B,GAP43,GBP4,GDF15,GGT1,GNAS,HBEGF,HIST1H3C,HLTF,IFNB1,IL10,IRF4,IRX1,LPL,LY96,MANF,NFATC3,NFIL3,NFKB2,NR3C1,NUPR1,OPRM1,PARP1,PENK,PLAGL1,POU2F1,PRKACA,PTN,RARA,RELB,REST,SCT,SMAD2,SP1,STAT1,STAT6,TFPI2,TNFRSF10B,TNFRSF11B,TNFSF10,TNFSF11,TRIB3,UCP2,VDR,VIP,ZBT…	34	30	[Cell Death and Survival, Cellular Movement, Immune Cell Trafficking]
4	ADM,AHSG,ALDH1A1,APOA1,APOA2,APOA4,APOC2,APOD,BCL6,BMP7,C3,CACNG4,Cbp/p300,CD72,CHKA,CTNNB1,CYP2E1,DENND2A,EDN1,EDN3,ELF3,EPAS1,EPO,ERBB2,EZH2,FABP1,FBLN2,FHL2,FNTB,GFI1,GJA1,GPC1,GPLD1,hemoglobin,HIF1A,HLF,HNF1A,HP,HPX,IL4,IRS2,KDM3A,KLK2,LAMC2,LDB1,LDL,LMO1,LMO2,MMP7,MUC1,NDRG1,NKX3-1,NOTCH1,NR5A2,PCSK9,PKM,PLTP,PPP1R1B,RAB35,RBM3,REG3A,SERPINA1,SERPINA3,SHH,SOX9,SPHK1,TAL1,TBL1XR1,TSPAN7,VTN	32	29	[Lipid Metabolism, Molecular Transport, Small Molecule Biochemistry]
5	AHSG,APOE,ASS1,ATF6,BCL2,CCKAR,CCL2,CEL,CLOCK,CPE,CREBZF,DYRK1A,EFEMP1,EP300,ESR1,FAM107A,FGF21,GJB2,GUCY2C,Histone h4,IGF1,IGFBP6,KLF11,KLK3,LMAN2,LYZ,MBD2,MDM2,MECP2,MEST,MLXIPL,MTA2,NCOA6,NFYA,NPY,NPY1R,NPY2R,NPY4R/NPY4R2,NR4A1,PAX5,PDIA4,PDK4,PDX1,PELP1,PKLR,PPARG,PPY,PRSS23,PYY,RELB,RGS19,RORC,SERPINA7,SERPINB5,SIRT1,SMARCA2,SPARC,SST,TFAP2C,TFF2,THBS1,TNFRSF11B,TNFSF11,TXNIP,UBE2I,UBE3A,USF…	31	28	[Cell Death and Survival, Connective Tissue Development and Function, Tissue Morphology]
6	ALCAM,ALDH1B1,ANXA13,AREG,BRD4,C7,CCND1,CIDEC,Creb,CUZD1,CXCR4,DMBT1,DNAJB6,DNMT1,DPT,EDN1,EHMT2,ERG,ETV5,FN1,FOXA1,GDF10,GFRA3,GLS2,GPS2,GRB10,HDAC2,HIC1,Histone h4,ICAM1,ICAM2,ID1,ID2,IGF1,IRF2,KDM3A,KLF5,KLK3,KRT19,KRT7,MSLN,NOTCH2,NRCAM,NSD2,PAH,PELP1,PGR,POU2F1,PRKCH,PRPH,PRSS1,RAB23,SDC1,SLC38A5,SLPI,Smad2/3,SNAI2,SOX9,SUPT16H,TCF7L2,TEAD1,TFF3,TM7SF2,TNXB,TOR3A,UBE3A,WWTR1,YAP1,ZBTB7A,ZEB1	29	27	[Cancer, Cellular Movement, Organismal Injury and Abnormalities]
7	Actin,AKT1,ALDH1A3,ARRB1,ARRB2,CDC25A,CDC6,CHUK,CIITA,CTSE,E2F1,E2F3,EGFR,ERK1/2,FOXP3,GPM6A,HDAC1,HIF1A,HLA-DRA,HSF1,IGFBP5,IGFBP7,INHBA,IRF1,IRF2,KCNQ1,KLK3,LOX,MMP1,MMP25,MT1H,MTOR,MYC,NECTIN1,NFKB1,NR3C1,PCOLCE,PNLIP,PPARG,PTHLH,RB1,RBL1,RGS1,RNA polymerase II,RPTOR,SERPINH1,SLC26A3,SMARCA4,SP1,SPINK1,SSTR2,STAT1,SYK,TAGLN,TLR2,TP53,TRAF6,TREM2,VIM,WFDC2	12	14	[Cellular Development, Connective Tissue Development and Function, Tissue Development]
8	OLFM2,SRF	1	1	[Cardiovascular Disease, Embryonic Development, Molecular Transport]
9	CD209,CLEC7A	1	1	[Cell-To-Cell Signaling and Interaction, Cellular Function and Maintenance, Lipid Metabolism]
10	GSTM1,GSTM2	1	1	[Drug Metabolism, Glutathione Depletion In Liver, Small Molecule Biochemistry]
11	MLPH,RAB27A	1	1	[Cellular Assembly and Organization, Developmental Disorder, Hair and Skin Development and Function]
12	ERO1A,PDIA2	1	1	[Cardiovascular Disease, Post-Translational Modification, Protein Folding]
13	CASP14,PRSS3	1	1	[Dermatological Diseases and Conditions, Hereditary Disorder, Organismal Injury and Abnormalities]
14	GNB1,GNB2,GNB5,GNG7	1	1	[Cellular Movement, Post-Translational Modification, Protein Folding]

### Sheet: 24 weeks
Supplemental Table 6C: Ingenuity network analysis of crosstalk between islets and liver at 24 weeks of diet.
Analysis was conducted using islet differentially expressed genes (DEGs) as the basis, and sequentially adding liver DEGs encoded for proteins that can be secreted at 24 weeks of diet. The enriched networks are ranked by the scores.
Abbreviation: DEG, differentially expressed gene.
ID	Molecules in Network	Score	Focus Molecules	Top Diseases and Functions
1	ACKR3,ADA,Akt,CADM1,CAP2,CAPG,CCL5,CCR3,CD19,CD2,CD22,CD28,CD37,CD4,CD5,CD53,CDKN2A,CIITA,CR2,CTSE,CXCL12,CXCR4,ELF4,ERK1/2,FCER2,FCGR2A,FGFR3,FGFR4,FHL2,FLOT1,GDF15,GJA1,GRK3,GRK5,Histone h3,Histone h4,HLA-DMB,HPSE,Hsp90,IGFBP3,IGFBP5,IL1RN,INS,ITK,KIT,KLB,KLRF1,LAT,LCK,MAFB,MAL,MAP2K2,NFkB (complex),OLFML3,PDGFRB,PI3K p85,PLCG2,PPIA,PTN,PTPRC,RCAN1,RELN,RNA polymerase II,SCD,SNCA,SPP1,SYK,TPM3,…	50	41	[Immune Cell Trafficking, Hematological System Development and Function, Cellular Movement]
2	ACTA2,ALDH1A3,ARHGAP30,ARHGDIB,ATF3,BRD4,CCL2,CCR1,CD47,CDC25A,CIITA,COL1A1,CUX1,CYP4B1,DBP,EGR1,FAM167A,FBP1,FN1,FOXP3,GMFG,GPM6A,GSTO1,HEXIM1,HLA-A,ICAM1,ID2,IGFBP5,IL1B,KAT5,KCNS3,KLF11,KLK3,LDB1,LGALS1,LMO1,LOXL2,LRMP,MGP,mir-223,MTOR,MUC1,MYB,NFKBIZ,NKX3-1,NQO1,PCDH15,PDK4,PNLIP,POU2AF1,PPARA,PPARG,RAC2,RBP4,RGS1,SERPINB2,SLC38A5,SMARCA4,SMARCD3,SOD3,STK33,SYK,TAL1,THBS1,TREM2,TRNP1,TSPAN7,T…	41	36	[Lymphoid Tissue Structure and Development, Tissue Morphology, Cellular Movement]
3	ABCA1,AHSG,APOD,ATF2,ATF3,AURKA,BCL2L1,C1S,CAMK1D,CANX,CD63,CD82,CD83,CPB2,CTHRC1,CTNNB1,CYP2E1,DCLK1,DDIT3,DDX5,DOCK8,DYNC1I1,EDN3,ELAVL1,ERG,F2,F2R,FABP1,FAS,FGB,FGL1,FOXC2,GFRA3,GPC1,GRB2,HLA-DOB,Hla-Drb,HNF1A,HNRNPD,HSPA5,IDI1,INPPL1,KLK3,LAMA5,LDLR,LIN7A,LMO2,MET,MTA1,NCL,NCOR1,NR5A2,NRCAM,NTN1,PCSK9,PDGFRB,PIK3C2B,PLAU,PPARD,PRKCA,PTPRZ1,RAPGEF5,SAA1,SERPINA1,SHC4,SMOC1,SPSB4,TFAP2A,TSC22D3…	34	32	[Lipid Metabolism, Small Molecule Biochemistry, Cellular Movement]
4	ACAP1,ACTN1,ACTN4,ANXA1,ARPC1B,BACH2,BCOR,BIRC2,BIRC3,C1QTNF1,CASP2,CCT5,CD209,CD36,CFI,CIDEC,CLEC7A,CLTC,CLU,CORO1A,CORO1C,F Actin,FHL2,FSCN1,GDF15,GLI1,GNG2,GREM2,GRIA3,HIF1A,HUWE1,IL15,IRF8,KDM3A,KIF23,KLF5,KMT2D,LAD1,LOXL2,LSP1,MAP4,MIF,MMP12,MS4A1,MZB1,NCF4,NDRG1,NPR3,NR3C1,NUPR1,P4HA2,PDZRN3,PKM,PLK2,PLS3,PRKACA,SIAH1,SLC22A4,SOX4,SPI1,SREBF1,STK17B,SULF2,TCEA3,TLR6,TNFRSF10B,TNFSF9,TP53,UP…	28	28	[Cancer, Cell Death and Survival, Organismal Injury and Abnormalities]
5	AASS,APOA1,APOA2,APOA4,APOC2,BIRC3,CCND1,CD14,CD34,CD38,CD40LG,CD79A,CD79B,CLU,COL1A1,COL6A1,COL6A2,COL6A3,CXCL8,EBF1,EIF4E,FOXA2,GHRL,GPLD1,GPS2,HDAC6,hemoglobin,HHEX,HNF4A,HNRNPD,HP,HPX,IKZF1,IL16,Immunoglobulin,IRF2,KCNIP3,KIF23,KLF5,KLK3,LEF1,LTBP2,miR-208a-3p (and other miRNAs w/seed UAAGACG),NCOR1,NR5A2,PAH,PAX5,PENK,PLAU,PLAUR,POU2F1,PRKCA,PRPH,RARA,RARRES1,REL,RELB,Smad2/3,SNRNP40,SP100,S…	28	28	[Cellular Development, Inflammatory Response, Organismal Injury and Abnormalities]
6	ACTA2,ANXA1,ARRB2,ASPN,CCDC85A,CCL11,CCL5,CD59,CFH,CISH,CLDN2,COL1A1,COL3A1,CXCR4,CYTH1,CYTIP,DDX5,ENG,EOMES,FAS,FCMR,FFAR4,FGF7,FOSB,FOXA2,GAP43,GATA4,GRB10,IL13,IL1RN,IL2RA,IL2RG,IL4,IL4R,IRF4,IRX1,JAK3,KCNJ12,NANOG,NCOR1,NEDD4L,NOS2,NPFF,NPFFR2,NR4A1,OPRM1,PKM,PRDM1,PTPN1,PTX3,RELA,REST,SKI,SMAD1,SMAD2,SMAD3,SNAI1,SNX27,SOX11,SOX17,SPIB,SSTR2,STAT6,TBXT,TGFBR1,TIAM1,VSTM2A,XBP1,ZBTB7B,ZCCHC12	26	27	[Embryonic Development, Organismal Development, Tissue Morphology]
7	ACKR4,AKNA,ALB,ALPI,ANXA1,ARG1,ARHGAP4,AURKB,BASP1,BCL2L1,CCL20,CCL21,CDKN1A,CEBPA,CEBPD,CHI3L1,CXCL13,CXCR4,CYP2C8,DDX17,E2F3,EDN1,EEF1A2,EPO,FOSB,FOXA2,FOXD3,GAL,GATA6,GFI1,GTF2I,HIGD1A,HIST1H1C,HNF1B,HNF4A,ID2,IL10,IL1B,IL1RN,IL32,KDM5B,KLF5,KLF6,mir-29,MMP9,MSLN,MYH9,NFKB1,NFKB2,NR1I2,NR1I3,NR5A2,OLFM2,PRTN3,PTX3,RARB,RBP2,REL,RELB,RUNX1,RXRA,SERPINB1,SERPINH1,SMOX,SRF,TRIM29,VCL,VLDLR,YAP1,Z…	25	26	[Cellular Development, Cellular Growth and Proliferation, Cellular Movement]
8	ABCB1,ABL1,ACKR3,ALPP,ANXA1,BCL2,C3,CACNG4,Calmodulin,CBX5,CPE,CRKL,DDX17,DDX5,DENND2A,DNMT1,DSE,ESR1,ESRRA,EZH2,FAS,FOXA1,GABARAP,GUCY2C,HDAC7,HVCN1,IER3,KLK3,LCN2,LEF1,LMAN2,LPL,MECP2,MMP7,NCOA6,NCOR1,NFAT5,NFYA,NOTCH2,NPY,NPY1R,NPY2R,NPY4R/NPY4R2,NRCAM,PCP4,PDGFRA,PDX1,PPARA,PPY,PRSS23,PYY,REL,RELB,SATB1,SELL,SERPINA7,SERPINB5,SFRP5,SIN3A,SLPI,SMARCA2,SST,STAT5A,TCF12,TFF3,TNFRSF11B,TOP1,TXNIP…	23	25	[Cell Death and Survival, Digestive System Development and Function, Tissue Morphology]
9	P4HA2,TBC1D10C	1	1	[Hereditary Disorder, Ophthalmic Disease, Organismal Injury and Abnormalities]
10	DNMT3B,RPP25	1	1	[Developmental Disorder, DNA Replication, Recombination, and Repair, Gastrointestinal Disease]
11	ATP4A,FBXL3	1	1	[Cardiovascular Disease, Gastrointestinal Disease, Inflammatory Disease]
12	NPDC1,PILRA	1	1	[Hematological System Development and Function, Inflammatory Response, Tissue Morphology]
13	MLPH,RAB27A	1	1	[Cellular Assembly and Organization, Developmental Disorder, Hair and Skin Development and Function]
14	MRTFA,SPOCK3	1	1	[Cell Death and Survival, Cellular Function and Maintenance, Developmental Disorder]
15	ERO1A,PDIA2	1	1	[Cardiovascular Disease, Post-Translational Modification, Protein Folding]
16	CASP14,PRSS3	1	1	[Dermatological Diseases and Conditions, Hereditary Disorder, Organismal Injury and Abnormalities]
17	ABCC9,ANK2,KCNJ11	1	1	[Cardiac Arrythmia, Cardiovascular Disease, Molecular Transport]
18	CDC42EP4,FBXL7,PARD6G	1	1	[Cancer, Connective Tissue Disorders, Organismal Injury and Abnormalities]
19	ARX,CCK,IPO13,SCT	1	1	[Cell-To-Cell Signaling and Interaction, Cellular Growth and Proliferation, Nervous System Development and Function]
